# Inability to switch from ARID1A-BAF to ARID1B-BAF impairs exit from pluripotency and commitment towards neural crest formation in *ARID1B*-related neurodevelopmental disorders

**DOI:** 10.1101/2021.04.02.438227

**Authors:** Luca Pagliaroli, Patrizia Porazzi, Alyxandra T. Curtis, Chiara Scopa, Harald M.M. Mikkers, Christian Freund, Lucia Daxinger, Sandra Deliard, Sarah A. Welsh, Sarah Offley, Connor A. Ott, Bruno Calabretta, Samantha A. Brugmann, Gijs W.E. Santen, Marco Trizzino

## Abstract

The BAF complex modulates chromatin accessibility. Specific BAF configurations have functional consequences, and subunit switches are essential for cell differentiation. *ARID1B* and its paralog *ARID1A* encode for mutually exclusive BAF subunits. *De novo ARID1B* haploinsufficient mutations cause a neurodevelopmental disorder spectrum, including Coffin-Siris syndrome, which is characterized by neurological and craniofacial features. Here, we reprogrammed *ARID1B*^*+/-*^ Coffin-Siris patient-derived skin fibroblasts into iPSCs and modeled cranial neural crest cell (CNCC) formation. We discovered that ARID1B is active only during the first stage of this process, coinciding with neuroectoderm specification, where it is part of a lineage-specific BAF configuration (ARID1B-BAF), which includes SMARCA4 and nine additional subunits. ARID1B-BAF acts as a gatekeeper, ensuring exit from pluripotency and lineage commitment, by attenuating *NANOG, SOX2* and thousands of enhancers directly regulated by these two pluripotency factors at the iPSC stage.

In iPSCs, these enhancers are maintained active by an ARID1A-containing BAF. At the onset of differentiation, cells transition from ARID1A-BAF to ARID1B-BAF, eliciting attenuation of the NANOG/SOX2 networks, and triggering pluripotency exit. Coffin-Siris patient cells fail to perform the ARID1A/ARID1B switch and maintain ARID1A-BAF at pluripotency enhancers throughout all stages of CNCC formation. This leads to a persistent and aberrant SOX2 and NANOG activity, which impairs CNCC formation. In fact, despite showing the typical neural crest signature (TFAP2A^+^, SOX9^+^), *ARID1B*-haploinsufficient CNCCs are also NANOG/OCT4-positive, in stark contrast with the *ARID1B*-wt CNCCs, which are NANOG/OCT4-negative.

These findings suggest a connection between *ARID1B* mutations, neuroectoderm formation, and a pathogenic mechanism for Coffin-Siris syndrome.
