## Supplementary_materials for "Inability to switch from ARID1A-BAF to ARID1B-BAF impairs exit from pluripotency and commitment towards neural crest formation in *ARID1B*-related neurodevelopmental disorders": Supplementary_File_S4.txt

#Supplementary File S4 - Pathways enriched in the 598 differentially expressed genes that also represent the closest gene to a patient-specific ATAC-seq peak
© 2000-2021 QIAGEN. All rights reserved.
Ingenuity Canonical Pathways	-log(p-value)	Ratio	z-score	Molecules
Hepatic Fibrosis Signaling Pathway	8.29E00	8.47E-02	NaN	ACVR1,ACVR2A,BCL2,CCND1,CEBPB,COL1A1,COL1A2,COL2A1,CREB3L3,CREBBP,FGFR1,FNBP1,FZD7,GLI2,IRS2,LRP5,NGFR,NRAS,PDGFA,PDGFD,PDK1,PIK3CB,PIK3R3,PRKD1,PRKD3,RHOH,SMAD3,TCF7L1,TGFBR2,TNFRSF1A,WNT7B,WNT8B
Molecular Mechanisms of Cancer	6.14E00	7.25E-02	NaN	ABL1,APH1B,ARHGEF17,ARHGEF18,BCL2,CASP8,CCND1,CREBBP,E2F7,FNBP1,FZD7,GAB2,HIPK2,LRP5,MAX,NRAS,PIK3CB,PIK3R3,PLCB4,PRKD1,PRKD3,RAPGEF1,RASGRF2,RHOH,SMAD3,SRC,TGFBR2,WNT7B,WNT8B
Glioblastoma Multiforme Signaling	5.19E00	9.7E-02	NaN	CCND1,E2F7,FNBP1,FZD7,ITPR3,NRAS,PDGFA,PDGFD,PIK3CB,PIK3R3,PLCB4,PLCL1,RHOH,SRC,WNT7B,WNT8B
Factors Promoting Cardiogenesis in Vertebrates	5.06E00	1E-01	NaN	ACVR1,ACVR2A,CCND1,CREB3L3,CREBBP,FZD7,LRP5,PLCB4,PLCL1,PRKD1,PRKD3,TCF7L1,TGFBR2,WNT7B,WNT8B
Human Embryonic Stem Cell Pluripotency	4.95E00	1.04E-01	NaN	ACVR1,FGFR1,FGFR2,FZD7,PDGFA,PDGFD,PIK3CB,PIK3R3,SALL4,SMAD3,TCF7L1,TGFBR2,WNT7B,WNT8B
Wnt/β-catenin Signaling	4.93E00	9.25E-02	NaN	ACVR1,ACVR2A,CCND1,CREBBP,FZD7,KREMEN1,LRP5,PPP2R2B,RARG,SOX21,SRC,TCF7L1,TGFBR2,TLE3,WNT7B,WNT8B
Role of Macrophages, Fibroblasts and Endothelial Cells in Rheumatoid Arthritis	4.58E00	7.01E-02	NaN	CCND1,CEBPB,CREB3L3,CREBBP,FZD7,LRP5,MAPKAPK2,NGFR,NRAS,PDGFA,PDGFD,PIK3CB,PIK3R3,PLCB4,PLCL1,PRKD1,PRKD3,SRC,TCF7L1,TNFRSF1A,WNT7B,WNT8B
Hepatic Fibrosis / Hepatic Stellate Cell Activation	4.53E00	8.6E-02	NaN	BCL2,COL1A1,COL1A2,COL2A1,COL5A1,COL6A3,FGFR1,FGFR2,KLF6,MYH9,NGFR,PDGFA,PDGFD,SMAD3,TGFBR2,TNFRSF1A
PPARα/RXRα Activation	4.39E00	8.38E-02	NaN	ABCA1,ACVR1,ACVR2A,ADIPOR1,CREBBP,GPD2,HSP90AA1,LPL,MAP4K4,NCOR2,NRAS,PLCB4,PLCL1,SLC27A1,SMAD3,TGFBR2
Type II Diabetes Mellitus Signaling	4.07E00	9.15E-02	NaN	ABCC8,ADIPOR1,CACNA1F,CACNB4,CEBPB,IRS2,NGFR,PIK3CB,PIK3R3,PRKD1,PRKD3,SLC27A1,TNFRSF1A
Senescence Pathway	3.95E00	6.91E-02	NaN	ACVR1,ACVR2A,ATF3,CAPN2,CCND1,CEBPB,CREBBP,E2F7,HIPK2,ITPR3,MAPKAPK2,NRAS,PDK1,PIK3CB,PIK3R3,PPP2R2B,SIRT1,SMAD3,TGFBR2
Glioma Signaling	3.87E00	1E-01	NaN	ABL1,CAMK1D,CCND1,E2F7,NRAS,PDGFA,PDGFD,PIK3CB,PIK3R3,PRKD1,PRKD3
White Adipose Tissue Browning Pathway	3.87E00	9.3E-02	NaN	CACNA1F,CACNB4,CEBPB,CREB3L3,CREBBP,FGFR1,FGFR2,FOXC2,GUCY1A2,PRKG2,RARG,SIRT1
Macropinocytosis Signaling	3.82E00	1.18E-01	NaN	NRAS,PDGFA,PDGFD,PIK3CB,PIK3R3,PRKD1,PRKD3,SRC,USP6NL
Regulation of the Epithelial-Mesenchymal Transition Pathway	3.82E00	7.81E-02	NaN	APH1B,FGFR1,FGFR2,FOXC2,FZD7,NOTCH2,NRAS,PDGFD,PIK3CB,PIK3R3,SMAD3,TCF7L1,TGFBR2,WNT7B,WNT8B
Sperm Motility	3.61E00	7.17E-02	NaN	ABL1,EPHA3,FGFR1,FGFR2,GUCY1A2,ITPR3,PDE4B,PLA2R1,PLAAT5,PLCB4,PLCL1,PRKD1,PRKD3,PRKG2,PTK7,SRC
PPAR Signaling	3.4E00	9.52E-02	NaN	CREBBP,HSP90AA1,MAP4K4,NCOR2,NGFR,NRAS,NRIP1,PDGFA,PDGFD,TNFRSF1A
GP6 Signaling Pathway	3.38E00	8.8E-02	NaN	COL1A1,COL1A2,COL2A1,COL5A1,COL6A3,LAMB2,NCK1,PIK3CB,PIK3R3,PRKD1,PRKD3
Integrin Signaling	3.33E00	7.04E-02	NaN	ABL1,ASAP1,BCAR1,BCAR3,CAPN2,FNBP1,GSN,NCK1,NRAS,PIK3CB,PIK3R3,PXN,RAPGEF1,RHOH,SRC
Axonal Guidance Signaling	3.25E00	5.26E-02	NaN	ABL1,BCAR1,EPHA3,FZD7,GLI2,MMP25,NCK1,NGFR,NRAS,NTN5,PAPPA,PDGFA,PDGFD,PIK3CB,PIK3R3,PLCB4,PLCL1,PLXNC1,PRKD1,PRKD3,PXN,SHANK2,SRGAP1,UNC5C,WNT7B,WNT8B
Prostate Cancer Signaling	3.23E00	9.89E-02	NaN	ABL1,BCL2,CCND1,CREB3L3,CREBBP,HSP90AA1,NRAS,PIK3CB,PIK3R3
Osteoarthritis Pathway	3.19E00	6.82E-02	NaN	CASP8,CEBPB,COL2A1,CREB3L3,CREBBP,FGFR1,FZD7,GLI2,SIK3,SIRT1,SMAD3,TCF7L1,TGFBR2,TNFRSF1A,WNT8B
Estrogen-Dependent Breast Cancer Signaling	3.15E00	1.07E-01	NaN	CCND1,CREB3L3,CREBBP,HSD17B14,NRAS,PIK3CB,PIK3R3,SRC
PTEN Signaling	3.07E00	8.09E-02	NaN	BCAR1,BCL2,CCND1,FGFR1,FGFR2,FOXG1,NGFR,NRAS,PIK3CB,PIK3R3,TGFBR2
Aldosterone Signaling in Epithelial Cells	3.06E00	7.59E-02	NaN	DNAJB12,DNAJC15,HSP90AA1,ITPR3,PIK3CB,PIK3R3,PIP5K1C,PIP5KL1,PLCB4,PLCL1,PRKD1,PRKD3
Colorectal Cancer Metastasis Signaling	3.01E00	6.32E-02	NaN	CCND1,FNBP1,FZD7,LRP5,MMP25,NRAS,PIK3CB,PIK3R3,RHOH,SMAD3,SRC,TCF7L1,TGFBR2,TNFRSF1A,WNT7B,WNT8B
p53 Signaling	3E00	9.18E-02	NaN	BCL2,CCND1,HIPK2,MDM4,PIK3CB,PIK3R3,PLAGL1,RPRM,SIRT1
Ovarian Cancer Signaling	3E00	7.91E-02	NaN	ABL1,BCL2,CCND1,FZD7,NRAS,PIK3CB,PIK3R3,SRC,TCF7L1,WNT7B,WNT8B
Cholecystokinin/Gastrin-mediated Signaling	2.97E00	8.4E-02	NaN	BCAR1,FNBP1,ITPR3,NRAS,PLCB4,PRKD1,PRKD3,PXN,RHOH,SRC
FAT10 Cancer Signaling Pathway	2.94E00	1.3E-01	NaN	ACVR1,ACVR2A,NGFR,SMAD3,TGFBR2,TNFRSF1A
Prolactin Signaling	2.93E00	9.88E-02	NaN	CEBPB,CREBBP,NRAS,PIK3CB,PIK3R3,PRKD1,PRKD3,PRLR
Thrombopoietin Signaling	2.92E00	1.11E-01	NaN	GAB2,IRS2,NRAS,PIK3CB,PIK3R3,PRKD1,PRKD3
Neuropathic Pain Signaling In Dorsal Horn Neurons	2.9E00	8.91E-02	NaN	CAMK1D,ITPR3,PIK3CB,PIK3R3,PLCB4,PLCL1,PRKD1,PRKD3,SRC
Endothelin-1 Signaling	2.89E00	6.91E-02	NaN	CASP8,GUCY1A2,ITPR3,NRAS,PIK3CB,PIK3R3,PLA2R1,PLAAT5,PLCB4,PLCL1,PRKD1,PRKD3,SRC
Synaptic Long Term Depression	2.87E00	6.88E-02	NaN	CACNA1F,CACNB4,GUCY1A2,ITPR3,NRAS,PLA2R1,PLAAT5,PLCB4,PLCL1,PPP2R2B,PRKD1,PRKD3,PRKG2
Ephrin Receptor Signaling	2.87E00	6.88E-02	NaN	ABL1,BCAR1,CREB3L3,CREBBP,EPHA3,MAP4K4,NCK1,NRAS,PDGFA,PDGFD,PXN,RAPGEF1,SRC
CXCR4 Signaling	2.85E00	7.19E-02	NaN	BCAR1,FNBP1,ITPR3,NRAS,PIK3CB,PIK3R3,PLCB4,PRKD1,PRKD3,PXN,RHOH,SRC
ILK Signaling	2.85E00	6.84E-02	NaN	CCND1,CREB3L3,CREBBP,FLNC,FNBP1,IRS2,MYH9,PIK3CB,PIK3R3,PPP2R2B,PXN,RHOH,TNFRSF1A
Xenobiotic Metabolism Signaling	2.85E00	5.92E-02	NaN	ALDH9A1,CAMK1D,CREBBP,FMO4,HSP90AA1,MGMT,MGST1,MGST2,NCOR2,NRAS,NRIP1,PIK3CB,PIK3R3,PPP2R2B,PRKD1,PRKD3,SOD3
Chronic Myeloid Leukemia Signaling	2.84E00	8.74E-02	NaN	ABL1,CCND1,E2F7,GAB2,NRAS,PIK3CB,PIK3R3,SMAD3,TGFBR2
Germ Cell-Sertoli Cell Junction Signaling	2.76E00	7.02E-02	NaN	BCAR1,FNBP1,GSN,NRAS,PIK3CB,PIK3R3,PXN,RHOH,SRC,TGFBR2,TJP1,TNFRSF1A
Myc Mediated Apoptosis Signaling	2.75E00	1.2E-01	NaN	BCL2,CASP8,CREBBP,MAX,NGFR,TNFRSF1A
Insulin Secretion Signaling Pathway	2.74E00	6.15E-02	NaN	ABCC8,CREB3L3,CREBBP,GLP1R,ITPR3,PCSK1,PIK3CB,PIK3R3,PLCB4,PLCL1,PRKD1,PRKD3,PRLR,SRC,SSR2
p70S6K Signaling	2.71E00	7.75E-02	NaN	F2RL2,NRAS,PIK3CB,PIK3R3,PLCB4,PLCL1,PPP2R2B,PRKD1,PRKD3,SRC
Gap Junction Signaling	2.69E00	6.57E-02	NaN	DBN1,GUCY1A2,ITPR3,NRAS,PIK3CB,PIK3R3,PLCB4,PLCL1,PRKD1,PRKD3,PRKG2,SRC,TJP1
Tumor Microenvironment Pathway	2.66E00	6.82E-02	NaN	BCL2,CCND1,COL1A1,COL1A2,FOXG1,MMP25,NRAS,PDGFA,PDGFD,PIK3CB,PIK3R3,TNFRSF1A
Estrogen Receptor Signaling	2.62E00	5.49E-02	NaN	BCL2,CCND1,CREB3L3,CREBBP,FOXG1,HSP90AA1,MED15,MMP25,NCOR2,NRAS,NRIP1,PIK3CB,PIK3R3,PLCB4,PLCL1,PRKD1,PRKD3,SRC
Adipogenesis pathway	2.59E00	7.46E-02	NaN	CEBPB,FGFR1,FGFR2,FOXC2,FZD7,KLF3,LPL,SIRT1,SMAD3,TNFRSF1A
Melanocyte Development and Pigmentation Signaling	2.51E00	8.51E-02	NaN	BCL2,CREB3L3,CREBBP,KITLG,NRAS,PIK3CB,PIK3R3,SRC
HOTAIR Regulatory Pathway	2.51E00	6.88E-02	NaN	AEBP2,COL1A1,COL1A2,CREBBP,MMP25,PIK3CB,PIK3R3,RCOR1,TCF7L1,WNT7B,WNT8B
Thrombin Signaling	2.5E00	6.25E-02	NaN	CAMK1D,F2RL2,FNBP1,ITPR3,NRAS,PIK3CB,PIK3R3,PLCB4,PLCL1,PRKD1,PRKD3,RHOH,SRC
Sphingosine-1-phosphate Signaling	2.46E00	7.69E-02	NaN	CASP8,FNBP1,PDGFA,PDGFD,PIK3CB,PIK3R3,PLCB4,PLCL1,RHOH
TGF-β Signaling	2.46E00	8.33E-02	NaN	ACVR1,ACVR2A,BCL2,CREBBP,NRAS,PITX2,SMAD3,TGFBR2
GDNF Family Ligand-Receptor Interactions	2.45E00	9.21E-02	NaN	DOK5,IRS2,ITPR3,NCK1,NRAS,PIK3CB,PIK3R3
D-myo-inositol (1,4,5)-Trisphosphate Biosynthesis	2.44E00	1.6E-01	NaN	PI4K2A,PIP5K1C,PIP5KL1,PLCB4
Regulation Of The Epithelial Mesenchymal Transition By Growth Factors Pathway	2.42E00	6.38E-02	NaN	FGFR1,FGFR2,FOXC2,NGFR,NRAS,PDGFA,PDGFD,PIK3CB,PIK3R3,SMAD3,TGFBR2,TNFRSF1A
Role of NANOG in Mammalian Embryonic Stem Cell Pluripotency	2.42E00	7.56E-02	NaN	CDX2,FZD7,NRAS,PIK3CB,PIK3R3,SALL4,TCF7L1,WNT7B,WNT8B
NRF2-mediated Oxidative Stress Response	2.41E00	6.35E-02	NaN	CREBBP,DNAJB12,DNAJC15,HERPUD1,MGST1,MGST2,NRAS,PIK3CB,PIK3R3,PRKD1,PRKD3,SOD3
Xenobiotic Metabolism CAR Signaling Pathway	2.41E00	6.35E-02	NaN	ALDH9A1,CREBBP,FMO4,HSP90AA1,MGST1,MGST2,NRIP1,PPP2R2B,PRKD1,PRKD3,SOD3,SRC
Role of NFAT in Cardiac Hypertrophy	2.4E00	6.07E-02	NaN	CACNA1F,CACNB4,CAMK1D,ITPR3,NRAS,PIK3CB,PIK3R3,PLCB4,PLCL1,PRKD1,PRKD3,SRC,TGFBR2
Nitric Oxide Signaling in the Cardiovascular System	2.38E00	8.08E-02	NaN	GUCY1A2,HSP90AA1,ITPR3,PIK3CB,PIK3R3,PRKD1,PRKD3,PRKG2
IL-3 Signaling	2.36E00	8.86E-02	NaN	GAB2,NRAS,PIK3CB,PIK3R3,PRKD1,PRKD3,RAPGEF1
Thyroid Cancer Signaling	2.36E00	8.86E-02	NaN	CCND1,IRS2,NRAS,PDK1,PIK3CB,PIK3R3,TCF7L1
Role of Osteoblasts, Osteoclasts and Chondrocytes in Rheumatoid Arthritis	2.33E00	5.96E-02	NaN	BCL2,COL1A1,FZD7,GSN,LRP5,NGFR,PIK3CB,PIK3R3,SRC,TCF7L1,TNFRSF1A,WNT7B,WNT8B
RAR Activation	2.32E00	6.19E-02	NaN	CRABP2,CREBBP,MAPKAPK2,NCOR2,NRIP1,PIK3CB,PIK3R3,PRKD1,PRKD3,RARG,SMAD3,SRC
Virus Entry via Endocytic Pathways	2.3E00	7.84E-02	NaN	ABL1,FLNC,NRAS,PIK3CB,PIK3R3,PRKD1,PRKD3,SRC
PEDF Signaling	2.27E00	8.54E-02	NaN	BCL2,CASP8,NRAS,PIK3CB,PIK3R3,TCF7L1,WASF2
GNRH Signaling	2.25E00	6.36E-02	NaN	CACNA1F,CACNB4,CREB3L3,CREBBP,ITPR3,NRAS,PLCB4,PRKD1,PRKD3,PXN,SRC
IL-6 Signaling	2.25E00	7.14E-02	NaN	CEBPB,COL1A1,MAP4K4,MAPKAPK2,NGFR,NRAS,PIK3CB,PIK3R3,TNFRSF1A
FAK Signaling	2.25E00	7.69E-02	NaN	ASAP1,BCAR1,CAPN2,NRAS,PIK3CB,PIK3R3,PXN,SRC
14-3-3-mediated Signaling	2.23E00	7.09E-02	NaN	NRAS,PIK3CB,PIK3R3,PLCB4,PLCL1,PRKD1,PRKD3,SRC,TNFRSF1A
Atherosclerosis Signaling	2.23E00	7.09E-02	NaN	COL1A1,COL1A2,COL2A1,GLG1,LPL,PDGFA,PDGFD,PLA2R1,PLAAT5
P2Y Purigenic Receptor Signaling Pathway	2.23E00	7.09E-02	NaN	CREB3L3,CREBBP,NRAS,PIK3CB,PIK3R3,PLCB4,PLCL1,PRKD1,PRKD3
TR/RXR Activation	2.21E00	8.33E-02	NaN	COL6A3,ENO1,NCOR2,NXPH2,PIK3CB,PIK3R3,RAB3B
FGF Signaling	2.21E00	8.33E-02	NaN	CREB3L3,CREBBP,FGFR1,FGFR2,MAPKAPK2,PIK3CB,PIK3R3
PAK Signaling	2.2E00	7.55E-02	NaN	EPHA3,NCK1,NRAS,PDGFA,PDGFD,PIK3CB,PIK3R3,PXN
Epithelial Adherens Junction Signaling	2.2E00	6.58E-02	NaN	ACVR1,ACVR2A,FGFR1,MYH9,NOTCH2,NRAS,RAPGEF1,SRC,TCF7L1,TGFBR2
PDGF Signaling	2.16E00	8.14E-02	NaN	ABL1,NRAS,PDGFA,PDGFD,PIK3CB,PIK3R3,SRC
NF-κB Signaling	2.15E00	6.15E-02	NaN	CASP8,CREBBP,FGFR1,FGFR2,MAP4K4,NGFR,NRAS,PIK3CB,PIK3R3,TGFBR2,TNFRSF1A
Ephrin A Signaling	2.14E00	1.06E-01	NaN	BCAR1,EPHA3,NGFR,PIK3CB,PIK3R3
Pancreatic Adenocarcinoma Signaling	2.13E00	7.34E-02	NaN	ABL1,BCL2,CCND1,E2F7,PIK3CB,PIK3R3,SMAD3,TGFBR2
ErbB4 Signaling	2.11E00	8.96E-02	NaN	APH1B,NRAS,PIK3CB,PIK3R3,PRKD1,PRKD3
Ceramide Signaling	2.1E00	7.95E-02	NaN	BCL2,NGFR,NRAS,PIK3CB,PIK3R3,PPP2R2B,TNFRSF1A
MSP-RON Signaling In Cancer Cells Pathway	2.08E00	6.72E-02	NaN	CCND1,CREB3L3,CREBBP,KLK10,NRAS,PIK3CB,PIK3R3,SRC,TCF7L1
Acute Myeloid Leukemia Signaling	2.08E00	7.87E-02	NaN	CCND1,KITLG,NRAS,PIK3CB,PIK3R3,PIM1,TCF7L1
Dendritic Cell Maturation	2.06E00	5.98E-02	NaN	COL1A1,COL1A2,COL2A1,CREB3L3,CREBBP,NGFR,PIK3CB,PIK3R3,PLCB4,PLCL1,TNFRSF1A
Androgen Signaling	2.04E00	6.62E-02	NaN	CACNA1F,CACNB4,CCND1,CREBBP,HSP90AA1,PRKD1,PRKD3,SMAD3,SRC
AMPK Signaling	2.01E00	5.63E-02	NaN	ADRA2A,AK4,AK7,CCND1,CREB3L3,CREBBP,FOXG1,IRS2,PIK3CB,PIK3R3,PPP2R2B,SIRT1
Small Cell Lung Cancer Signaling	1.99E00	8.45E-02	NaN	ABL1,BCL2,CCND1,MAX,PIK3CB,PIK3R3
Dopamine-DARPP32 Feedback in cAMP Signaling	1.99E00	6.13E-02	NaN	CREB3L3,CREBBP,GUCY1A2,ITPR3,PLCB4,PLCL1,PPP2R2B,PRKD1,PRKD3,PRKG2
Cardiac Hypertrophy Signaling (Enhanced)	1.96E00	4.43E-02	NaN	ACVR1,ACVR2A,ADRA2A,FGFR1,FGFR2,FZD7,ITPR3,MAPKAPK2,NGFR,NRAS,PDE4B,PDK1,PIK3CB,PIK3R3,PLCB4,PLCL1,PRKD1,PRKD3,TGFBR2,TNFRSF1A,WNT7B,WNT8B
Fcγ Receptor-mediated Phagocytosis in Macrophages and Monocytes	1.95E00	7.45E-02	NaN	GAB2,NCK1,PIK3R3,PRKD1,PRKD3,PXN,SRC
Non-Small Cell Lung Cancer Signaling	1.94E00	8.22E-02	NaN	ABL1,CCND1,ITPR3,NRAS,PIK3CB,PIK3R3
Role of PKR in Interferon Induction and Antiviral Response	1.93E00	6.78E-02	NaN	ATF3,CASP8,HSP90AA1,IFIH1,METAP2,PDGFA,PDGFD,TNFRSF1A
Neuroinflammation Signaling Pathway	1.92E00	5E-02	NaN	ACVR1,ACVR2A,APH1B,BCL2,CASP8,CREB3L3,CREBBP,GABRA2,GABRG1,GLUL,MFGE8,PIK3CB,PIK3R3,TGFBR2,TNFRSF1A
Leukocyte Extravasation Signaling	1.91E00	5.7E-02	NaN	ABL1,ARHGAP12,BCAR1,MMP25,PIK3CB,PIK3R3,PRKD1,PRKD3,PXN,RHOH,SRC
Aryl Hydrocarbon Receptor Signaling	1.91E00	6.29E-02	NaN	ALDH9A1,CCND1,HSP90AA1,MGST1,MGST2,NCOR2,NRIP1,RARG,SRC
Endocannabinoid Cancer Inhibition Pathway	1.91E00	6.29E-02	NaN	ATF3,CASP8,CCND1,CREB3L3,CREBBP,PIK3CB,PIK3R3,SRC,TCF7L1
HGF Signaling	1.89E00	6.67E-02	NaN	CCND1,NRAS,PIK3CB,PIK3R3,PRKD1,PRKD3,PXN,RAPGEF1
ATM Signaling	1.88E00	7.22E-02	NaN	ABL1,CREB3L3,CREBBP,MDM4,PPP2R2B,RBBP8,SMC2
Corticotropin Releasing Hormone Signaling	1.87E00	6.21E-02	NaN	CACNA1F,CACNB4,CREB3L3,CREBBP,GLI2,GUCY1A2,ITPR3,PRKD1,PRKD3
Neurotrophin/TRK Signaling	1.86E00	7.89E-02	NaN	CREB3L3,CREBBP,NGFR,NRAS,PIK3CB,PIK3R3
Adrenomedullin signaling pathway	1.85E00	5.58E-02	NaN	BCL2,CEBPB,GUCY1A2,ITPR3,MAX,NRAS,PIK3CB,PIK3R3,PLCB4,PLCL1,PRKG2
Cell Cycle Regulation by BTG Family Proteins	1.82E00	1.08E-01	NaN	BTG2,CCND1,E2F7,PPP2R2B
Notch Signaling	1.82E00	1.08E-01	NaN	APH1B,DTX4,NOTCH2,NUMBL
IL-8 Signaling	1.81E00	5.5E-02	NaN	BCL2,CCND1,FNBP1,MAP4K4,NRAS,PIK3CB,PIK3R3,PRKD1,PRKD3,RHOH,SRC
Actin Cytoskeleton Signaling	1.8E00	5.29E-02	NaN	BCAR1,GSN,MYH9,NRAS,PDGFA,PDGFD,PIK3CB,PIK3R3,PIP5K1C,PXN,TRIO,WASF2
VDR/RXR Activation	1.8E00	7.69E-02	NaN	CEBPB,LRP5,NCOR2,PDGFA,PRKD1,PRKD3
T Cell Exhaustion Signaling Pathway	1.79E00	5.71E-02	NaN	ACVR1,ACVR2A,MGAT5,NRAS,PDK1,PIK3CB,PIK3R3,PPP2R2B,SMAD3,TGFBR2
BEX2 Signaling Pathway	1.78E00	7.59E-02	NaN	BCL2,CCND1,NGFR,PLXNC1,PPP2R2B,TCF7L1
Cancer Drug Resistance By Drug Efflux	1.77E00	8.62E-02	NaN	FOXG1,NRAS,PDK1,PIK3CB,PIK3R3
Protein Kinase A Signaling	1.76E00	4.5E-02	NaN	AKAP1,CREB3L3,CREBBP,FLNC,ITPR3,NGFR,PDE4B,PLCB4,PLCL1,PRKD1,PRKD3,PTPRG,PTPRO,PTPRS,PXN,SMAD3,TCF7L1,TGFBR2
FLT3 Signaling in Hematopoietic Progenitor Cells	1.75E00	7.5E-02	NaN	CREB3L3,CREBBP,GAB2,NRAS,PIK3CB,PIK3R3
Renal Cell Carcinoma Signaling	1.75E00	7.5E-02	NaN	CREBBP,EGLN3,NRAS,PIK3CB,PIK3R3,RAPGEF1
Pyrimidine Deoxyribonucleotides De Novo Biosynthesis I	1.73E00	1.36E-01	NaN	AK4,AK7,NME2
Synaptic Long Term Potentiation	1.72E00	6.2E-02	NaN	CREB3L3,CREBBP,ITPR3,NRAS,PLCB4,PLCL1,PRKD1,PRKD3
Neuregulin Signaling	1.71E00	6.67E-02	NaN	HSP90AA1,NRAS,PIK3R3,PRKD1,PRKD3,RNF41,SRC
nNOS Signaling in Skeletal Muscle Cells	1.67E00	9.76E-02	NaN	CACNA1F,CACNB4,DAG1,SNTB1
Regulation Of The Epithelial Mesenchymal Transition In Development Pathway	1.66E00	7.14E-02	NaN	APH1B,FZD7,GLI2,TCF7L1,WNT7B,WNT8B
Wnt/Ca+ pathway	1.66E00	8.06E-02	NaN	CREB3L3,CREBBP,FZD7,PLCB4,PLCL1
Paxillin Signaling	1.65E00	6.48E-02	NaN	BCAR1,NCK1,NRAS,PIK3CB,PIK3R3,PXN,SRC
Huntington's Disease Signaling	1.65E00	5.02E-02	NaN	CAPN2,CASP8,CREB3L3,CREBBP,NCOR2,PIK3CB,PIK3R3,PLCB4,PRKD1,PRKD3,RCOR1,STX1A
Phagosome Formation	1.65E00	6.02E-02	NaN	FNBP1,PIK3CB,PIK3R3,PLCB4,PLCL1,PRKD1,PRKD3,RHOH
Intrinsic Prothrombin Activation Pathway	1.64E00	9.52E-02	NaN	COL1A1,COL1A2,COL2A1,KLK10
eNOS Signaling	1.64E00	5.66E-02	NaN	CASP8,GUCY1A2,HSP90AA1,ITPR3,LPAR3,PIK3CB,PIK3R3,PRKD1,PRKD3
Xenobiotic Metabolism AHR Signaling Pathway	1.64E00	7.06E-02	NaN	ALDH9A1,CREBBP,HSP90AA1,MGST1,MGST2,NRIP1
STAT3 Pathway	1.61E00	5.93E-02	NaN	BCL2,FGFR1,FGFR2,NGFR,NRAS,PIM1,SRC,TGFBR2
Th2 Pathway	1.59E00	5.88E-02	NaN	ACVR1,ACVR2A,APH1B,BHLHE41,NOTCH2,PIK3CB,PIK3R3,TGFBR2
Production of Nitric Oxide and Reactive Oxygen Species in Macrophages	1.59E00	5.29E-02	NaN	CREBBP,FNBP1,NGFR,PIK3CB,PIK3R3,PPP2R2B,PRKD1,PRKD3,RHOH,TNFRSF1A
RhoGDI Signaling	1.59E00	5.29E-02	NaN	ARHGAP12,ARHGEF17,ARHGEF18,CREBBP,FNBP1,PIP5K1C,PIP5KL1,RHOH,SRC,WASF2
Glutamine Biosynthesis I	1.59E00	1E00	NaN	GLUL
Netrin Signaling	1.58E00	7.69E-02	NaN	CACNA1F,CACNB4,ENAH,NCK1,UNC5C
Phospholipases	1.58E00	7.69E-02	NaN	LPL,PLA2R1,PLAAT5,PLCB4,PLCL1
GPCR-Mediated Nutrient Sensing in Enteroendocrine Cells	1.58E00	6.25E-02	NaN	CACNA1F,CACNB4,ITPR3,PLCB4,PLCL1,PRKD1,PRKD3
PI3K Signaling in B Lymphocytes	1.56E00	5.8E-02	NaN	ABL1,ATF3,IRS2,ITPR3,NRAS,PIK3CB,PLCB4,PLCL1
MSP-RON Signaling In Macrophages Pathway	1.56E00	6.19E-02	NaN	CREB3L3,CREBBP,GAB2,KLK10,NRAS,PIK3CB,PIK3R3
Opioid Signaling Pathway	1.55E00	4.86E-02	NaN	CACNA1F,CACNB4,CAMK1D,CREB3L3,CREBBP,ITPR3,NRAS,PDK1,PRKD1,PRKD3,RGS5,SRC
Semaphorin Neuronal Repulsive Signaling Pathway	1.55E00	5.76E-02	NaN	CSPG5,FARP1,GUCY1A2,PDE4B,PIK3CB,PIK3R3,PIP5K1C,PRKG2
NGF Signaling	1.54E00	6.14E-02	NaN	CREB3L3,CREBBP,NGFR,NRAS,PIK3CB,PIK3R3,TRIO
Apelin Liver Signaling Pathway	1.54E00	1.15E-01	NaN	COL1A1,COL1A2,COL2A1
Cell Cycle: G1/S Checkpoint Regulation	1.53E00	7.46E-02	NaN	ABL1,CCND1,E2F7,MAX,SMAD3
Endocannabinoid Developing Neuron Pathway	1.52E00	6.09E-02	NaN	CCND1,CREB3L3,CREBBP,NRAS,PIK3CB,PIK3R3,SRC
Apelin Endothelial Signaling Pathway	1.52E00	6.09E-02	NaN	NRAS,PIK3CB,PIK3R3,PLCB4,PRKD1,PRKD3,SMAD3
fMLP Signaling in Neutrophils	1.5E00	6.03E-02	NaN	ITPR3,NRAS,PIK3CB,PIK3R3,PLCB4,PRKD1,PRKD3
Xenobiotic Metabolism General Signaling Pathway	1.48E00	5.59E-02	NaN	CREBBP,MGST1,MGST2,NRAS,PIK3CB,PIK3R3,PRKD1,PRKD3
GM-CSF Signaling	1.46E00	7.14E-02	NaN	CCND1,NRAS,PIK3CB,PIK3R3,PIM1
ErbB Signaling	1.45E00	6.38E-02	NaN	NCK1,NRAS,PIK3CB,PIK3R3,PRKD1,PRKD3
Erythropoietin Signaling Pathway	1.44E00	5.2E-02	NaN	CCND1,IRS2,ITPR3,NRAS,PIK3CB,PIK3R3,PRKD1,PRKD3,SRC
Cell Cycle: G2/M DNA Damage Checkpoint Regulation	1.42E00	8.16E-02	NaN	ABL1,HIPK2,MDM4,RPRM
ERK/MAPK Signaling	1.42E00	4.95E-02	NaN	BCAR1,CREB3L3,CREBBP,NRAS,PIK3CB,PIK3R3,PPP2R2B,PXN,RAPGEF1,SRC
Melatonin Signaling	1.41E00	6.94E-02	NaN	PLCB4,PLCL1,PRKD1,PRKD3,RORB
Basal Cell Carcinoma Signaling	1.41E00	6.94E-02	NaN	FZD7,GLI2,TCF7L1,WNT7B,WNT8B
Melanoma Signaling	1.4E00	8E-02	NaN	CCND1,NRAS,PIK3CB,PIK3R3
Amyotrophic Lateral Sclerosis Signaling	1.39E00	6.19E-02	NaN	BCL2,CAPN2,GLUL,NEFM,PIK3CB,PIK3R3
Glioma Invasiveness Signaling	1.39E00	6.85E-02	NaN	FNBP1,NRAS,PIK3CB,PIK3R3,RHOH
HIF1α Signaling	1.38E00	4.88E-02	NaN	CAMK1D,CREBBP,EGLN3,HSP90AA1,MMP25,NRAS,PIK3CB,PIK3R3,PRKD1,PRKD3
UVA-Induced MAPK Signaling	1.38E00	6.12E-02	NaN	NRAS,PARP8,PIK3CB,PIK3R3,PLCB4,PLCL1
CCR3 Signaling in Eosinophils	1.37E00	5.65E-02	NaN	ITPR3,NRAS,PIK3CB,PIK3R3,PLCB4,PRKD1,PRKD3
UVC-Induced MAPK Signaling	1.37E00	7.84E-02	NaN	NRAS,PRKD1,PRKD3,SRC
Regulation of Cellular Mechanics by Calpain Protease	1.37E00	6.76E-02	NaN	CAPN2,CCND1,NRAS,PXN,SRC
VEGF Signaling	1.36E00	6.06E-02	NaN	BCL2,NRAS,PIK3CB,PIK3R3,PXN,SRC
Apelin Cardiomyocyte Signaling Pathway	1.36E00	6.06E-02	NaN	PIK3CB,PIK3R3,PLCB4,PLCL1,PRKD1,PRKD3
FcγRIIB Signaling in B Lymphocytes	1.35E00	6.67E-02	NaN	CACNA1F,CACNB4,NRAS,PIK3CB,PIK3R3
Phospholipase C Signaling	1.34E00	4.51E-02	NaN	ARHGEF17,ARHGEF18,CREB3L3,CREBBP,FNBP1,ITPR3,NRAS,PLCB4,PRKD1,PRKD3,RHOH,SRC
UVB-Induced MAPK Signaling	1.34E00	7.69E-02	NaN	PIK3CB,PIK3R3,PRKD1,PRKD3
Apoptosis Signaling	1.34E00	6E-02	NaN	BCL2,CAPN2,CASP8,MAP4K4,NRAS,TNFRSF1A
NF-κB Activation by Viruses	1.33E00	6.58E-02	NaN	NRAS,PIK3CB,PIK3R3,PRKD1,PRKD3
Cardiac Hypertrophy Signaling	1.31E00	4.58E-02	NaN	ADRA2A,CREBBP,FNBP1,MAPKAPK2,NRAS,PIK3CB,PIK3R3,PLCB4,PLCL1,RHOH,TGFBR2
Antiproliferative Role of Somatostatin Receptor 2	1.31E00	6.49E-02	NaN	GUCY1A2,NRAS,PIK3CB,PIK3R3,SRC
Leukotriene Biosynthesis	1.3E00	1.43E-01	NaN	GGT1,MGST2
Cardiolipin Biosynthesis II	1.29E00	5E-01	NaN	PGS1
Mouse Embryonic Stem Cell Pluripotency	1.29E00	5.83E-02	NaN	CREBBP,FZD7,NRAS,PIK3CB,PIK3R3,TCF7L1
IL-7 Signaling Pathway	1.29E00	6.41E-02	NaN	BCL2,CCND1,FOXG1,PIK3CB,PIK3R3
Gαq Signaling	1.28E00	5.1E-02	NaN	FNBP1,ITPR3,PIK3CB,PIK3R3,PLCB4,PRKD1,PRKD3,RHOH
Circadian Rhythm Signaling	1.27E00	9.09E-02	NaN	BHLHE41,CREB3L3,CREBBP
IL-9 Signaling	1.27E00	9.09E-02	NaN	IRS2,PIK3CB,PIK3R3
Pyrimidine Ribonucleotides Interconversion	1.27E00	9.09E-02	NaN	AK4,AK7,NME2
EGF Signaling	1.27E00	7.27E-02	NaN	ITPR3,PIK3CB,PIK3R3,SRC
Cellular Effects of Sildenafil (Viagra)	1.26E00	5.34E-02	NaN	GUCY1A2,ITPR3,MYH9,PDE4B,PLCB4,PLCL1,PRKG2
Gα12/13 Signaling	1.26E00	5.34E-02	NaN	F2RL2,LPAR3,NRAS,PIK3CB,PIK3R3,PXN,SRC
Inhibition of Angiogenesis by TSP1	1.24E00	8.82E-02	NaN	GUCY1A2,HSPG2,TGFBR2
Telomerase Signaling	1.22E00	5.61E-02	NaN	ABL1,HSP90AA1,NRAS,PIK3CB,PIK3R3,PPP2R2B
Pyrimidine Ribonucleotides De Novo Biosynthesis	1.21E00	8.57E-02	NaN	AK4,AK7,NME2
CREB Signaling in Neurons	1.21E00	3.69E-02	NaN	ADRA2A,CACNA1F,CACNB4,CREB3L3,CREBBP,F2RL2,FGFR1,FGFR2,FZD7,GLP1R,HTR1B,ITPR3,LPAR3,NGFR,NRAS,PIK3CB,PIK3R3,PLCB4,PLCL1,PRKD1,PRKD3,TGFBR2
Xenobiotic Metabolism PXR Signaling Pathway	1.2E00	4.69E-02	NaN	ALDH9A1,CREBBP,HSP90AA1,MGST1,MGST2,NCOR2,NRIP1,PRKD1,PRKD3
LPS-stimulated MAPK Signaling	1.19E00	6.02E-02	NaN	NRAS,PIK3CB,PIK3R3,PRKD1,PRKD3
HER-2 Signaling in Breast Cancer	1.18E00	4.64E-02	NaN	CCND1,NRAS,PDK1,PIK3CB,PIK3R3,PRKD1,PRKD3,SMAD3,SRC
VEGF Family Ligand-Receptor Interactions	1.17E00	5.95E-02	NaN	NRAS,PIK3CB,PIK3R3,PRKD1,PRKD3
3-phosphoinositide Biosynthesis	1.17E00	4.82E-02	NaN	PI4K2A,PIK3CB,PIK3R3,PIP5K1C,PIP5KL1,PPFIBP2,PTPRO,RNGTT
LPS/IL-1 Mediated Inhibition of RXR Function	1.16E00	4.44E-02	NaN	ABCA1,ALDH9A1,FMO4,MGMT,MGST1,MGST2,NGFR,SLC27A1,SOD3,TNFRSF1A
BMP signaling pathway	1.16E00	5.88E-02	NaN	CREBBP,MAGED1,NRAS,PITX2,SOSTDC1
Endometrial Cancer Signaling	1.16E00	6.67E-02	NaN	CCND1,NRAS,PIK3CB,PIK3R3
Retinoic acid Mediated Apoptosis Signaling	1.16E00	6.67E-02	NaN	CASP8,CRABP2,PARP8,RARG
Induction of Apoptosis by HIV1	1.13E00	6.56E-02	NaN	BCL2,CASP8,NGFR,TNFRSF1A
Docosahexaenoic Acid (DHA) Signaling	1.13E00	7.89E-02	NaN	BCL2,PIK3CB,PIK3R3
Superpathway of Inositol Phosphate Compounds	1.12E00	4.52E-02	NaN	PI4K2A,PIK3CB,PIK3R3,PIP5K1C,PIP5KL1,PLCB4,PPFIBP2,PTPRO,RNGTT
L-carnitine Biosynthesis	1.12E00	3.33E-01	NaN	ALDH9A1
1,25-dihydroxyvitamin D3 Biosynthesis	1.12E00	3.33E-01	NaN	POR
Anandamide Degradation	1.12E00	3.33E-01	NaN	NAAA
Glycerol-3-phosphate Shuttle	1.12E00	3.33E-01	NaN	GPD2
Th1 and Th2 Activation Pathway	1.11E00	4.68E-02	NaN	ACVR1,ACVR2A,APH1B,BHLHE41,NOTCH2,PIK3CB,PIK3R3,TGFBR2
Renin-Angiotensin Signaling	1.06E00	5.08E-02	NaN	ITPR3,NRAS,PIK3CB,PIK3R3,PRKD1,PRKD3
p38 MAPK Signaling	1.06E00	5.08E-02	NaN	CREB3L3,CREBBP,MAPKAPK2,MAX,TGFBR2,TNFRSF1A
ErbB2-ErbB3 Signaling	1.06E00	6.15E-02	NaN	CCND1,NRAS,PIK3CB,PIK3R3
Calcium Signaling	1.05E00	4.37E-02	NaN	CACNA1F,CACNB4,CAMK1D,CREB3L3,CREBBP,ITPR3,MICU1,MYH9,TRPC4
Breast Cancer Regulation by Stathmin1	1.05E00	3.56E-02	NaN	ADRA2A,ARHGEF17,ARHGEF18,CAMK1D,CCND1,CREB3L3,CREBBP,E2F7,F2RL2,FZD7,GLP1R,HTR1B,LPAR3,NRAS,PIK3CB,PIK3R3,PLCB4,PPP2R2B,PRKD1,PRKD3,UHMK1
Death Receptor Signaling	1.04E00	5.43E-02	NaN	BCL2,CASP8,MAP4K4,PARP8,TNFRSF1A
Calcium-induced T Lymphocyte Apoptosis	1.04E00	6.06E-02	NaN	CAPN2,ITPR3,PRKD1,PRKD3
Estrogen Biosynthesis	1.02E00	7.14E-02	NaN	CYP2S1,HSD17B14,POR
LXR/RXR Activation	1.02E00	4.96E-02	NaN	ABCA1,LPL,NCOR2,NGFR,SCD,TNFRSF1A
IL-15 Production	1.02E00	4.96E-02	NaN	ABL1,EPHA3,FGFR1,FGFR2,PTK7,SRC
Coronavirus Pathogenesis Pathway	1.02E00	4.67E-02	NaN	ABL1,BCL2,CASP8,CCND1,E2F7,SMAD3,TGFBR2
mTOR Signaling	1.01E00	4.29E-02	NaN	EIF3D,FNBP1,NRAS,PIK3CB,PIK3R3,PPP2R2B,PRKD1,PRKD3,RHOH
Reelin Signaling in Neurons	1.01E00	4.92E-02	NaN	MAP1B,PDK1,PIK3CB,PIK3R3,RAPGEF1,SRC
G Beta Gamma Signaling	1.01E00	4.92E-02	NaN	CACNA1F,CACNB4,NRAS,PRKD1,PRKD3,SRC
Nur77 Signaling in T Lymphocytes	1E00	5.88E-02	NaN	BCL2,PDK1,PRKD1,PRKD3
α-Adrenergic Signaling	9.96E-01	5.26E-02	NaN	ADRA2A,ITPR3,NRAS,PRKD1,PRKD3
GABA Receptor Signaling	9.96E-01	5.26E-02	NaN	ALDH9A1,CACNA1F,CACNB4,GABRA2,GABRG1
G-Protein Coupled Receptor Signaling	9.96E-01	4.01E-02	NaN	ADRA2A,CREB3L3,CREBBP,GLP1R,HTR1B,NRAS,PDE4B,PIK3CB,PIK3R3,PLCB4,SRC
Systemic Lupus Erythematosus In B Cell Signaling Pathway	9.87E-01	4E-02	NaN	BCL2,CCND1,FOXG1,IFIH1,MAP4K4,NRAS,PIK3CB,PIK3R3,PRKD1,PRKD3,SRC
Role of JAK1 and JAK3 in γc Cytokine Signaling	9.83E-01	5.8E-02	NaN	IRS2,NRAS,PIK3CB,PIK3R3
Role of RIG1-like Receptors in Antiviral Innate Immunity	9.79E-01	6.82E-02	NaN	CASP8,CREBBP,IFIH1
PI3K/AKT Signaling	9.75E-01	4.35E-02	NaN	BCL2,CCND1,GAB2,HSP90AA1,NRAS,PIK3CB,PIK3R3,PPP2R2B
Agrin Interactions at Neuromuscular Junction	9.67E-01	5.71E-02	NaN	DAG1,NRAS,PXN,SRC
Salvage Pathways of Pyrimidine Ribonucleotides	9.55E-01	5.1E-02	NaN	ACVR2A,AK4,AK7,NME2,PIM1
Growth Hormone Signaling	9.51E-01	5.63E-02	NaN	PIK3CB,PIK3R3,PRKD1,PRKD3
Synaptogenesis Signaling Pathway	9.43E-01	3.85E-02	NaN	CACNB4,CREB3L3,CREBBP,EPHA3,FARP1,MAP1B,NRAS,PIK3CB,PIK3R3,RAPGEF1,SRC,STX1A
Role of Oct4 in Mammalian Embryonic Stem Cell Pluripotency	9.36E-01	6.52E-02	NaN	CDX2,IGF2BP1,SALL4
PFKFB4 Signaling Pathway	9.36E-01	6.52E-02	NaN	CREB3L3,CREBBP,XDH
ERK5 Signaling	9.32E-01	5.56E-02	NaN	CREB3L3,CREBBP,NRAS,SRC
Tryptophan Degradation III (Eukaryotic)	9.24E-01	8.7E-02	NaN	CYP2S1,HAAO
GPCR-Mediated Integration of Enteroendocrine Signaling Exemplified by an L Cell	9.17E-01	5.48E-02	NaN	GLP1R,ITPR3,PLCB4,PLCL1
nNOS Signaling in Neurons	9.14E-01	6.38E-02	NaN	CAPN2,PRKD1,PRKD3
Protein Citrullination	9.1E-01	2E-01	NaN	PADI2
Creatine-phosphate Biosynthesis	9.1E-01	2E-01	NaN	MAP4K4
Myo-inositol Biosynthesis	9.1E-01	2E-01	NaN	ISYNA1
Lysine Degradation V	9.1E-01	2E-01	NaN	PIPOX
Leptin Signaling in Obesity	9.03E-01	5.41E-02	NaN	PIK3CB,PIK3R3,PLCB4,PLCL1
Hypoxia Signaling in the Cardiovascular System	9.03E-01	5.41E-02	NaN	CREB3L3,CREBBP,HSP90AA1,UBE2H
SAPK/JNK Signaling	9E-01	4.9E-02	NaN	MAP4K2,MAP4K4,NRAS,PIK3CB,PIK3R3
Glutathione Redox Reactions I	8.96E-01	8.33E-02	NaN	MGST1,MGST2
Phosphatidylglycerol Biosynthesis II (Non-plastidic)	8.96E-01	8.33E-02	NaN	AGPAT5,PGS1
Regulation of Actin-based Motility by Rho	8.89E-01	4.85E-02	NaN	FNBP1,GSN,PIP5K1C,PIP5KL1,RHOH
Sumoylation Pathway	8.89E-01	4.85E-02	NaN	CREBBP,FNBP1,RCOR1,RHOH,SIRT1
Clathrin-mediated Endocytosis Signaling	8.86E-01	4.15E-02	NaN	PDGFA,PDGFD,PIK3CB,PIK3R3,PIP5K1C,SH3BP4,SRC,STON2
Angiopoietin Signaling	8.86E-01	5.33E-02	NaN	NCK1,NRAS,PIK3CB,PIK3R3
IGF-1 Signaling	8.76E-01	4.81E-02	NaN	IRS2,NRAS,PIK3CB,PIK3R3,PXN
Bupropion Degradation	8.66E-01	8E-02	NaN	CYP2S1,POR
HMGB1 Signaling	8.6E-01	4.24E-02	NaN	FNBP1,NGFR,NRAS,PIK3CB,PIK3R3,RHOH,TNFRSF1A
TNFR1 Signaling	8.57E-01	6E-02	NaN	CASP8,MAP4K2,TNFRSF1A
Natural Killer Cell Signaling	8.51E-01	4.06E-02	NaN	COL1A1,COL1A2,COL2A1,NCK1,NRAS,PIK3CB,PIK3R3,PXN
PD-1, PD-L1 cancer immunotherapy pathway	8.51E-01	4.72E-02	NaN	NGFR,PIK3CB,PIK3R3,SMAD3,TNFRSF1A
cAMP-mediated signaling	8.48E-01	3.93E-02	NaN	ADRA2A,AKAP1,CAMK1D,CREB3L3,CREBBP,GLP1R,HTR1B,PDE4B,SRC
Role of Wnt/GSK-3β Signaling in the Pathogenesis of Influenza	8.42E-01	5.13E-02	NaN	FZD7,TCF7L1,WNT7B,WNT8B
Estrogen-mediated S-phase Entry	8.39E-01	7.69E-02	NaN	CCND1,E2F7
Glycerol Degradation I	8.36E-01	1.67E-01	NaN	GPD2
Tryptophan Degradation to 2-amino-3-carboxymuconate Semialdehyde	8.36E-01	1.67E-01	NaN	HAAO
Tight Junction Signaling	8.33E-01	4.17E-02	NaN	F2RL2,MYH9,NGFR,PPP2R2B,TGFBR2,TJP1,TNFRSF1A
Insulin Receptor Signaling	8.15E-01	4.32E-02	NaN	IRS2,NCK1,NRAS,PIK3CB,PIK3R3,RAPGEF1
Role of MAPK Signaling in the Pathogenesis of Influenza	8.12E-01	5E-02	NaN	BCL2,NRAS,PLA2R1,PLAAT5
JAK/Stat Signaling	8.12E-01	5E-02	NaN	CEBPB,NRAS,PIK3CB,PIK3R3
Chemokine Signaling	8.12E-01	5E-02	NaN	CAMK1D,NRAS,PLCB4,SRC
Role of MAPK Signaling in Promoting the Pathogenesis of Influenza	8.04E-01	4.55E-02	NaN	ATP6V1H,BCL2,NRAS,PLA2R1,PLAAT5
Lymphotoxin β Receptor Signaling	8.01E-01	5.66E-02	NaN	CREBBP,PIK3CB,PIK3R3
Cyclins and Cell Cycle Regulation	8.01E-01	4.94E-02	NaN	ABL1,CCND1,E2F7,PPP2R2B
Actin Nucleation by ARP-WASP Complex	8.01E-01	4.94E-02	NaN	FNBP1,NCK1,NRAS,RHOH
Tec Kinase Signaling	7.88E-01	4.05E-02	NaN	FNBP1,PIK3CB,PIK3R3,PRKD1,PRKD3,RHOH,SRC
Transcriptional Regulatory Network in Embryonic Stem Cells	7.85E-01	5.56E-02	NaN	CDX2,TCF7L1,ZFHX3
Glycoaminoglycan-protein Linkage Region Biosynthesis	7.75E-01	1.43E-01	NaN	XYLT1
Role of IL-17A in Arthritis	7.7E-01	5.45E-02	NaN	MAPKAPK2,PIK3CB,PIK3R3
Role of p14/p19ARF in Tumor Suppression	7.62E-01	6.9E-02	NaN	PIK3CB,PIK3R3
CNTF Signaling	7.38E-01	5.26E-02	NaN	NRAS,PIK3CB,PIK3R3
Fc Epsilon RI Signaling	7.28E-01	4.27E-02	NaN	NRAS,PIK3CB,PIK3R3,PRKD1,PRKD3
Acute Phase Response Signaling	7.28E-01	3.89E-02	NaN	CEBPB,CRABP2,NGFR,NRAS,PIK3CB,PIK3R3,TNFRSF1A
Superoxide Radicals Degradation	7.24E-01	1.25E-01	NaN	SOD3
MSP-RON Signaling Pathway	7.21E-01	5.17E-02	NaN	KLK10,PIK3CB,PIK3R3
G Protein Signaling Mediated by Tubby	7.19E-01	6.45E-02	NaN	ABL1,PLCB4
Acetone Degradation I (to Methylglyoxal)	7.19E-01	6.45E-02	NaN	CYP2S1,POR
RANK Signaling in Osteoclasts	6.99E-01	4.49E-02	NaN	GSN,PIK3CB,PIK3R3,SRC
Glutathione-mediated Detoxification	6.97E-01	6.25E-02	NaN	MGST1,MGST2
PCP pathway	6.93E-01	5E-02	NaN	FZD7,WNT7B,WNT8B
SPINK1 Pancreatic Cancer Pathway	6.93E-01	5E-02	NaN	KLK10,SMAD3,TGFBR2
Rac Signaling	6.88E-01	4.13E-02	NaN	NRAS,PIK3CB,PIK3R3,PIP5K1C,PIP5KL1
B Cell Receptor Signaling	6.8E-01	3.76E-02	NaN	ABL1,CREB3L3,CREBBP,GAB2,NRAS,PIK3CB,PIK3R3
Sucrose Degradation V (Mammalian)	6.78E-01	1.11E-01	NaN	KHK
Fatty Acid β-oxidation I	6.78E-01	6.06E-02	NaN	ECHDC3,SLC27A1
IL-2 Signaling	6.78E-01	4.92E-02	NaN	NRAS,PIK3CB,PIK3R3
Cytotoxic T Lymphocyte-mediated Apoptosis of Target Cells	6.58E-01	5.88E-02	NaN	BCL2,CASP8
Role of JAK2 in Hormone-like Cytokine Signaling	6.58E-01	5.88E-02	NaN	IRS2,PRLR
Necroptosis Signaling Pathway	6.52E-01	3.82E-02	NaN	CAPN2,CASP8,GLUL,NGFR,RBCK1,TNFRSF1A
CCR5 Signaling in Macrophages	6.44E-01	4.26E-02	NaN	CACNA1F,CACNB4,PRKD1,PRKD3
Embryonic Stem Cell Differentiation into Cardiac Lineages	6.36E-01	1E-01	NaN	SP4
Prostanoid Biosynthesis	6.36E-01	1E-01	NaN	CYP2S1
Glycine Betaine Degradation	6.36E-01	1E-01	NaN	PIPOX
CD40 Signaling	6.25E-01	4.62E-02	NaN	MAPKAPK2,PIK3CB,PIK3R3
Nicotine Degradation II	6.25E-01	4.62E-02	NaN	CYP2S1,FMO4,POR
Sertoli Cell-Sertoli Cell Junction Signaling	6.22E-01	3.61E-02	NaN	BCAR1,GUCY1A2,NRAS,PRKG2,SRC,TJP1,TNFRSF1A
Bladder Cancer Signaling	6.14E-01	4.12E-02	NaN	ABL1,CCND1,MMP25,NRAS
Mitotic Roles of Polo-Like Kinase	6.13E-01	4.55E-02	NaN	FBXO5,HSP90AA1,PPP2R2B
Eicosanoid Signaling	6.13E-01	4.55E-02	NaN	GGT1,PLA2R1,PLAAT5
γ-glutamyl Cycle	6E-01	9.09E-02	NaN	GGT1
IL-12 Signaling and Production in Macrophages	5.82E-01	3.76E-02	NaN	CEBPB,PIK3CB,PIK3R3,PRKD1,PRKD3
SPINK1 General Cancer Pathway	5.77E-01	4.35E-02	NaN	NRAS,PIK3CB,PIK3R3
Antiproliferative Role of TOB in T Cell Signaling	5.72E-01	5.13E-02	NaN	SMAD3,TGFBR2
Inhibition of Matrix Metalloproteases	5.72E-01	5.13E-02	NaN	HSPG2,MMP25
Hematopoiesis from Multipotent Stem Cells	5.69E-01	8.33E-02	NaN	KITLG
NAD biosynthesis II (from tryptophan)	5.69E-01	8.33E-02	NaN	HAAO
Iron homeostasis signaling pathway	5.5E-01	3.65E-02	NaN	ATP6V1H,CREB3L3,PDGFA,SLC25A37,SMAD3
Mitochondrial Dysfunction	5.48E-01	3.51E-02	NaN	APH1B,BCL2,CASP8,GPD2,NDUFB4,XDH
Mechanisms of Viral Exit from Host Cells	5.42E-01	4.88E-02	NaN	PRKD1,PRKD3
Assembly of RNA Polymerase III Complex	5.39E-01	7.69E-02	NaN	GTF3A
Fatty Acid Activation	5.39E-01	7.69E-02	NaN	SLC27A1
Oleate Biosynthesis II (Animals)	5.39E-01	7.69E-02	NaN	SCD
Guanosine Nucleotides Degradation III	5.39E-01	7.69E-02	NaN	XDH
Caveolar-mediated Endocytosis Signaling	5.33E-01	4.11E-02	NaN	ABL1,FLNC,SRC
T Helper Cell Differentiation	5.33E-01	4.11E-02	NaN	NGFR,TGFBR2,TNFRSF1A
Hereditary Breast Cancer Signaling	5.27E-01	3.57E-02	NaN	CCND1,CREBBP,NRAS,PIK3CB,PIK3R3
Gαs Signaling	5.21E-01	3.74E-02	NaN	CREB3L3,CREBBP,GLP1R,SRC
CDK5 Signaling	5.13E-01	3.7E-02	NaN	ABL1,NGFR,NRAS,PPP2R2B
Role of IL-17F in Allergic Inflammatory Airway Diseases	5.13E-01	4.65E-02	NaN	CREB3L3,CREBBP
BAG2 Signaling Pathway	5.13E-01	4.65E-02	NaN	HSP90AA1,MAPKAPK2
IL-15 Signaling	5.11E-01	4E-02	NaN	NRAS,PIK3CB,PIK3R3
DNA Double-Strand Break Repair by Homologous Recombination	5.11E-01	7.14E-02	NaN	ABL1
Glycogen Degradation III	5.11E-01	7.14E-02	NaN	GAA
Urate Biosynthesis/Inosine 5'-phosphate Degradation	5.11E-01	7.14E-02	NaN	XDH
Antioxidant Action of Vitamin C	5.04E-01	3.67E-02	NaN	PLA2R1,PLAAT5,PLCB4,PLCL1
Apelin Pancreas Signaling Pathway	5E-01	4.55E-02	NaN	PIK3CB,PIK3R3
IL-23 Signaling Pathway	5E-01	4.55E-02	NaN	PIK3CB,PIK3R3
iCOS-iCOSL Signaling in T Helper Cells	4.89E-01	3.6E-02	NaN	GAB2,ITPR3,PIK3CB,PIK3R3
Type I Diabetes Mellitus Signaling	4.89E-01	3.6E-02	NaN	BCL2,CASP8,NGFR,TNFRSF1A
Signaling by Rho Family GTPases	4.76E-01	3.16E-02	NaN	ARHGEF17,ARHGEF18,FNBP1,PIK3CB,PIK3R3,PIP5K1C,PIP5KL1,RHOH
Heparan Sulfate Biosynthesis	4.74E-01	3.8E-02	NaN	EXT1,EXTL3,XYLT1
Granzyme B Signaling	4.65E-01	6.25E-02	NaN	CASP8
Glutaryl-CoA Degradation	4.65E-01	6.25E-02	NaN	CYP2S1
Androgen Biosynthesis	4.65E-01	6.25E-02	NaN	HSD17B14
Adenosine Nucleotides Degradation II	4.65E-01	6.25E-02	NaN	XDH
Role of Tissue Factor in Cancer	4.51E-01	3.45E-02	NaN	NRAS,PIK3CB,PIK3R3,SRC
Isoleucine Degradation I	4.44E-01	5.88E-02	NaN	ECHDC3
γ-linolenate Biosynthesis II (Animals)	4.44E-01	5.88E-02	NaN	SLC27A1
Dermatan Sulfate Degradation (Metazoa)	4.44E-01	5.88E-02	NaN	IDS
Mitochondrial L-carnitine Shuttle Pathway	4.44E-01	5.88E-02	NaN	SLC27A1
Histamine Degradation	4.44E-01	5.88E-02	NaN	ALDH9A1
EIF2 Signaling	4.42E-01	3.12E-02	NaN	ATF3,BCL2,CCND1,EIF3D,NRAS,PIK3CB,PIK3R3
Systemic Lupus Erythematosus In T Cell Signaling Pathway	4.37E-01	2.99E-02	NaN	CASP8,CREB3L3,CREBBP,FNBP1,NRAS,PDK1,PIK3CB,PIK3R3,PPP2R2B,RHOH
Role of Pattern Recognition Receptors in Recognition of Bacteria and Viruses	4.33E-01	3.25E-02	NaN	IFIH1,PIK3CB,PIK3R3,PRKD1,PRKD3
Amyloid Processing	4.28E-01	4E-02	NaN	APH1B,CAPN2
PKCθ Signaling in T Lymphocytes	4.27E-01	3.23E-02	NaN	CACNA1F,CACNB4,NRAS,PIK3CB,PIK3R3
IL-4 Signaling	4.21E-01	3.53E-02	NaN	NRAS,PIK3CB,PIK3R3
Th1 Pathway	4.17E-01	3.31E-02	NaN	APH1B,NOTCH2,PIK3CB,PIK3R3
Inhibition of ARE-Mediated mRNA Degradation Pathway	4.1E-01	3.28E-02	NaN	MAPKAPK2,NGFR,PPP2R2B,TNFRSF1A
Granzyme A Signaling	4.06E-01	5.26E-02	NaN	CREBBP
GADD45 Signaling	4.06E-01	5.26E-02	NaN	CCND1
Purine Nucleotides Degradation II (Aerobic)	4.06E-01	5.26E-02	NaN	XDH
Oxidative Ethanol Degradation III	4.06E-01	5.26E-02	NaN	ALDH9A1
RhoA Signaling	4.03E-01	3.25E-02	NaN	ARHGAP12,LPAR3,PIP5K1C,PIP5KL1
CTLA4 Signaling in Cytotoxic T Lymphocytes	3.9E-01	3.37E-02	NaN	PIK3CB,PIK3R3,PPP2R2B
Gαi Signaling	3.9E-01	3.2E-02	NaN	ADRA2A,HTR1B,NRAS,SRC
Valine Degradation I	3.89E-01	5E-02	NaN	ECHDC3
Fatty Acid α-oxidation	3.89E-01	5E-02	NaN	ALDH9A1
Inflammasome pathway	3.89E-01	5E-02	NaN	CASP8
Protein Ubiquitination Pathway	3.85E-01	2.93E-02	NaN	DNAJB12,DNAJC15,HSP90AA1,UBE2H,UBE3B,USP13,USP2,USP46
Regulation of IL-2 Expression in Activated and Anergic T Lymphocytes	3.83E-01	3.33E-02	NaN	NRAS,SMAD3,TGFBR2
Putrescine Degradation III	3.73E-01	4.76E-02	NaN	ALDH9A1
Endocannabinoid Neuronal Synapse Pathway	3.73E-01	3.12E-02	NaN	CACNA1F,CACNB4,PLCB4,PLCL1
Unfolded protein response	3.69E-01	3.57E-02	NaN	BCL2,CEBPB
Regulation of eIF4 and p70S6K Signaling	3.67E-01	3.01E-02	NaN	EIF3D,NRAS,PIK3CB,PIK3R3,PPP2R2B
Role of CHK Proteins in Cell Cycle Checkpoint Control	3.6E-01	3.51E-02	NaN	E2F7,PPP2R2B
Nicotine Degradation III	3.6E-01	3.51E-02	NaN	CYP2S1,POR
CDP-diacylglycerol Biosynthesis I	3.58E-01	4.55E-02	NaN	AGPAT5
Methionine Degradation I (to Homocysteine)	3.58E-01	4.55E-02	NaN	MGMT
Polyamine Regulation in Colon Cancer	3.44E-01	4.35E-02	NaN	MAX
Ethanol Degradation IV	3.44E-01	4.35E-02	NaN	ALDH9A1
Semaphorin Signaling in Neurons	3.34E-01	3.33E-02	NaN	FNBP1,RHOH
Maturity Onset Diabetes of Young (MODY) Signaling	3.34E-01	3.33E-02	NaN	ABCC8,CREBBP
Melatonin Degradation I	3.34E-01	3.33E-02	NaN	CYP2S1,POR
Tumoricidal Function of Hepatic Natural Killer Cells	3.31E-01	4.17E-02	NaN	CASP8
Cysteine Biosynthesis III (mammalia)	3.31E-01	4.17E-02	NaN	MGMT
Vitamin-C Transport	3.31E-01	4.17E-02	NaN	LRRC8D
Tryptophan Degradation X (Mammalian, via Tryptamine)	3.18E-01	4E-02	NaN	ALDH9A1
Activation of IRF by Cytosolic Pattern Recognition Receptors	3.12E-01	3.17E-02	NaN	CREBBP,IFIH1
Kinetochore Metaphase Signaling Pathway	3.12E-01	2.97E-02	NaN	CENPE,CENPN,ZWILCH
Glycolysis I	3.05E-01	3.85E-02	NaN	ENO1
Gluconeogenesis I	3.05E-01	3.85E-02	NaN	ENO1
Role of PI3K/AKT Signaling in the Pathogenesis of Influenza	3.04E-01	3.12E-02	NaN	PIK3CB,PIK3R3
Role of NFAT in Regulation of the Immune Response	2.97E-01	2.76E-02	NaN	ITPR3,NRAS,PIK3CB,PIK3R3,PLCB4
IL-17A Signaling in Airway Cells	2.97E-01	3.08E-02	NaN	PIK3CB,PIK3R3
Superpathway of Melatonin Degradation	2.97E-01	3.08E-02	NaN	CYP2S1,POR
Pyridoxal 5'-phosphate Salvage Pathway	2.9E-01	3.03E-02	NaN	ACVR2A,PIM1
T Cell Receptor Signaling	2.84E-01	2.83E-02	NaN	NRAS,PIK3CB,PIK3R3
Remodeling of Epithelial Adherens Junctions	2.77E-01	2.94E-02	NaN	EXOC2,SRC
Hepatic Cholestasis	2.76E-01	2.69E-02	NaN	MAP4K2,NGFR,PRKD1,PRKD3,TNFRSF1A
Sonic Hedgehog Signaling	2.73E-01	3.45E-02	NaN	GLI2
IL-17 Signaling	2.72E-01	2.67E-02	NaN	CEBPB,HSP90AA1,NRAS,PIK3CB,PIK3R3
Dopamine Degradation	2.64E-01	3.33E-02	NaN	ALDH9A1
Relaxin Signaling	2.58E-01	2.65E-02	NaN	GUCY1A2,PDE4B,PIK3CB,PIK3R3
Heparan Sulfate Biosynthesis (Late Stages)	2.52E-01	2.78E-02	NaN	EXT1,EXTL3
Ethanol Degradation II	2.46E-01	3.12E-02	NaN	ALDH9A1
Role of MAPK Signaling in Inhibiting the Pathogenesis of Influenza	2.35E-01	2.67E-02	NaN	PLA2R1,PLAAT5
TWEAK Signaling	2.21E-01	2.86E-02	NaN	CASP8
Noradrenaline and Adrenaline Degradation	2.21E-01	2.86E-02	NaN	ALDH9A1
IL-17A Signaling in Fibroblasts	2.13E-01	2.78E-02	NaN	CEBPB
Interferon Signaling	2.13E-01	2.78E-02	NaN	BCL2
Superpathway of Methionine Degradation	2.06E-01	2.7E-02	NaN	MGMT
Glucocorticoid Receptor Signaling	-0E00	2.38E-02	NaN	BCL2,CREBBP,HSP90AA1,NCOR2,NRAS,NRIP1,PIK3CB,PIK3R3,SMAD3,SRC,TGFBR2
IL-10 Signaling	-0E00	1.43E-02	NaN	MAP4K4
FXR/RXR Activation	-0E00	1.59E-02	NaN	CREBBP,LPL
PXR/RXR Activation	-0E00	1.54E-02	NaN	SCD
Role of BRCA1 in DNA Damage Response	-0E00	2.5E-02	NaN	E2F7,RBBP8
CD27 Signaling in Lymphocytes	-0E00	1.89E-02	NaN	CASP8
Oncostatin M Signaling	-0E00	2.33E-02	NaN	NRAS
CD28 Signaling in T Helper Cells	-0E00	2.48E-02	NaN	ITPR3,PIK3CB,PIK3R3
Systemic Lupus Erythematosus Signaling	-0E00	1.75E-02	NaN	NRAS,PIK3CB,PIK3R3,PRPF18
Cdc42 Signaling	-0E00	1.14E-02	NaN	EXOC2,SRC
Neuroprotective Role of THOP1 in Alzheimer's Disease	-0E00	8.62E-03	NaN	KLK10
OX40 Signaling Pathway	-0E00	1.11E-02	NaN	BCL2
Cell Cycle Control of Chromosomal Replication	-0E00	1.79E-02	NaN	PRIM2
Spliceosomal Cycle	-0E00	2.08E-02	NaN	PRPF18
Hematopoiesis from Pluripotent Stem Cells	-0E00	2.04E-02	NaN	KITLG
iNOS Signaling	-0E00	2.22E-02	NaN	CREBBP
Ephrin B Signaling	-0E00	1.39E-02	NaN	PXN
tRNA Splicing	-0E00	2.27E-02	NaN	PDE4B
D-myo-inositol-5-phosphate Metabolism	-0E00	2.55E-02	NaN	PLCB4,PPFIBP2,PTPRO,RNGTT
Triacylglycerol Degradation	-0E00	2E-02	NaN	LPL
Chondroitin Sulfate Biosynthesis	-0E00	1.79E-02	NaN	XYLT1
Dermatan Sulfate Biosynthesis	-0E00	1.69E-02	NaN	XYLT1
D-myo-inositol (1,4,5,6)-Tetrakisphosphate Biosynthesis	-0E00	2.11E-02	NaN	PPFIBP2,PTPRO,RNGTT
Serotonin Degradation	-0E00	1.49E-02	NaN	ALDH9A1
D-myo-inositol (3,4,5,6)-tetrakisphosphate Biosynthesis	-0E00	2.11E-02	NaN	PPFIBP2,PTPRO,RNGTT
3-phosphoinositide Degradation	-0E00	1.92E-02	NaN	PPFIBP2,PTPRO,RNGTT
Retinol Biosynthesis	-0E00	2.27E-02	NaN	LPL
Triacylglycerol Biosynthesis	-0E00	2.27E-02	NaN	AGPAT5
Stearate Biosynthesis I (Animals)	-0E00	2.04E-02	NaN	SLC27A1
Agranulocyte Adhesion and Diapedesis	-0E00	2.07E-02	NaN	GLG1,MMP25,MYH9,TNFRSF1A
Granulocyte Adhesion and Diapedesis	-0E00	2.31E-02	NaN	GLG1,MMP25,NGFR,TNFRSF1A
Oxidative Phosphorylation	-0E00	9.17E-03	NaN	NDUFB4
HIPPO signaling	-0E00	2.35E-02	NaN	PPP2R2B,SMAD3
Toll-like Receptor Signaling	-0E00	1.32E-02	NaN	MAP4K4
Cardiac β-adrenergic Signaling	-0E00	2.11E-02	NaN	AKAP1,PDE4B,PPP2R2B
Serotonin Receptor Signaling	-0E00	2.33E-02	NaN	HTR1B
Phototransduction Pathway	-0E00	1.92E-02	NaN	GUCY1A2
Dopamine Receptor Signaling	-0E00	1.3E-02	NaN	PPP2R2B
Glutamate Receptor Signaling	-0E00	1.75E-02	NaN	GLUL
Gustation Pathway	-0E00	2.58E-02	NaN	CACNA1F,CACNB4,ITPR3,PDE4B
Phagosome Maturation	-0E00	1.99E-02	NaN	ATP6V1H,DYNC1H1,DYNC2H1
Autophagy	-0E00	1.64E-02	NaN	BCL2
Sirtuin Signaling Pathway	-0E00	2.06E-02	NaN	ABCA1,NDUFB4,PDK1,RBBP8,SIRT1,SOD3
Th17 Activation Pathway	-0E00	1.1E-02	NaN	HSP90AA1
NER Pathway	-0E00	9.71E-03	NaN	PRIM2
Apelin Adipocyte Signaling Pathway	-0E00	2.44E-02	NaN	MGST1,MGST2
Ferroptosis Signaling Pathway	-0E00	1.59E-02	NaN	ABCA1,NRAS
