## Supplementary_materials for "Inability to switch from ARID1A-BAF to ARID1B-BAF impairs exit from pluripotency and commitment towards neural crest formation in *ARID1B*-related neurodevelopmental disorders": Supplementary_File_S7.xlsx

### Sheet: Supplemental_File_S7
#Supplemental_File_S7: Coordinates and p-values for the regions analyzed in ARID1A ChIP-qPCR (Fig. 6c)
REGION_1	chr1:9919431-9919620	p-value_IPSC	p-value_CNCC
T-test	CTRL_LINE_1vsP26	0.1629	0.0004
	CTRL_LINE_1vsP19	0.9223	0.0011
	CTRL_LINE_2vsP26	0.5093	0.0005
	CTRL_LINE_2vsP19	0.1111	0.0023
REGION_2	chr18:37993305-37993425
T-test	CTRL_LINE_1vsP26	0.9519	0.0227
	CTRL_LINE_1vsP19	0.7159	0.0201
	CTRL_LINE_2vsP26	0.6832	0.0422
	CTRL_LINE_2vsP19	0.9642	0.1143
REGION_3	chr17:853129-853213
T-test	CTRL_LINE_1vsP26	0.0981	0.0054
	CTRL_LINE_1vsP19	0.0903	0.0389
	CTRL_LINE_2vsP26	0.8096	0.0113
	CTRL_LINE_2vsP19	0.5398	0.0149
REGION_4	chr2:1484741-1484873
T-test	CTRL_LINE_1vsP26	0.9004	0.0178
	CTRL_LINE_1vsP19	0.243	0.0001
	CTRL_LINE_2vsP26	0.2507	0.0375
	CTRL_LINE_2vsP19	0.5783	0.0355
